# ERASE: Extended Randomization for assessment of annotation enrichment in ASE datasets

**DOI:** 10.1101/600411

**Authors:** Karishma D’Sa, Regina H. Reynolds, Sebastian Guelfi, David Zhang, Sonia Garcia Ruiz, International Parkinson’s Disease Genomics Consortium (IPDGC), System Genomics of Parkinson’s Disease (SGPD), John Hardy, Sarah A. Gagliano Taliun, Kerrin S. Small, Mina Ryten, Juan A. Botía

## Abstract

Genome-wide association studies (GWAS) have identified thousands of genetic variants associated with various human phenotypes and many of these loci are thought to act at a molecular level by regulating gene expression. Detection of allele specific expression (ASE), namely preferential usage of an allele at a transcribed locus, is an increasingly important means of studying the genetic regulation of gene expression. However, there are currently a paucity of tools available to link ASE sites with GWAS risk loci. Existing integration methods first use ASE sites to infer cis-acting expression quantitative trait loci (eQTL) and then apply eQTL-based approaches. ERASE is a method that assesses the enrichment of risk loci amongst ASE sites directly. Furthermore, ERASE enables additional biological insights to be made through the addition of other SNP level annotations. ERASE is based on a randomization approach and controls for read depth, a significant confounder in ASE analyses. In this paper, we demonstrate that ERASE can efficiently detect the enrichment of eQTLs and risk loci within ASE data and that it remains sensitive even when used with underpowered GWAS datasets. Finally, using ERASE in combination with GWAS data for Parkinson’s disease and data on the splicing potential of individual SNPs, we provide evidence to suggest that risk loci for Parkinson’s disease are enriched amongst ASEs likely to affect splicing. Thus, we show that ERASE is an important new tool for the integration of ASE and GWAS data, capable of providing novel insights into the pathophysiology of complex diseases.
