## Supplemental file 1 for "ERASE: Extended Randomization for assessment of annotation enrichment in ASE datasets"

### Sheet: ERASE_at_varying_bin_sizes
tissue	eQTLtype	binwidth	pnorm.pval
PUTM	geneExons	10	2.20893e-155
PUTM	geneExons	2	1.96104e-150
PUTM	geneExons	4	4.08785e-153
PUTM	geneExons	6	1.14118e-147
PUTM	geneExons	8	2.48793e-155
PUTM	geneExons	None	3.65596e-220
