## Supplemental file 2 for "ERASE: Extended Randomization for assessment of annotation enrichment in ASE datasets"

### Sheet: propUniqSNPsPerBin_Varying
bin.id	prop.uniq.SNPs.mean	binSize	avgReads
1	0.996554	bin10	10
2	0.958217	bin10	20
3	0.905306	bin10	30
4	0.883448	bin10	40
5	0.873988	bin10	50
6	0.85051	bin10	60
7	0.845082	bin10	70
8	0.826616	bin10	80
9	0.819087	bin10	90
10	0.824779	bin10	100
11	0.796041	bin10	110
12	0.792819	bin10	120
13	0.756303	bin10	130
14	0.761357	bin10	140
15	0.756686	bin10	150
16	0.753342	bin10	160
17	0.750012	bin10	170
18	0.737999	bin10	180
19	0.709438	bin10	190
20	0.611301	bin10	200
21	0.603642	bin10	210
4	0.999051	bin2	8
5	0.989758	bin2	10
6	0.97441	bin2	12
7	0.957465	bin2	14
8	0.944121	bin2	16
9	0.930939	bin2	18
10	0.925474	bin2	20
11	0.922225	bin2	22
12	0.904193	bin2	24
13	0.889896	bin2	26
14	0.901169	bin2	28
15	0.900719	bin2	30
16	0.894107	bin2	32
17	0.878579	bin2	34
18	0.88896	bin2	36
19	0.866223	bin2	38
20	0.889558	bin2	40
21	0.878589	bin2	42
22	0.866334	bin2	44
23	0.882306	bin2	46
24	0.88064	bin2	48
25	0.864773	bin2	50
26	0.866481	bin2	52
27	0.861303	bin2	54
28	0.823749	bin2	56
29	0.842987	bin2	58
30	0.859623	bin2	60
31	0.838817	bin2	62
32	0.85441	bin2	64
33	0.868884	bin2	66
34	0.840558	bin2	68
35	0.826613	bin2	70
36	0.844561	bin2	72
37	0.80772	bin2	74
38	0.869271	bin2	76
39	0.784139	bin2	78
40	0.840349	bin2	80
41	0.780356	bin2	82
42	0.817978	bin2	84
43	0.822418	bin2	86
44	0.891964	bin2	88
45	0.797098	bin2	90
46	0.770555	bin2	92
47	0.869611	bin2	94
48	0.830228	bin2	96
49	0.835433	bin2	98
50	0.837285	bin2	100
51	0.793337	bin2	102
52	0.780445	bin2	104
53	0.828082	bin2	106
54	0.75479	bin2	108
55	0.84914	bin2	110
56	0.763363	bin2	112
57	0.835985	bin2	114
58	0.737695	bin2	116
59	0.86975	bin2	118
60	0.792244	bin2	120
61	0.728922	bin2	122
62	0.841647	bin2	124
63	0.792874	bin2	126
64	0.730337	bin2	128
65	0.73958	bin2	130
66	0.771817	bin2	132
67	0.706333	bin2	134
68	0.796522	bin2	136
69	0.863379	bin2	138
70	0.690661	bin2	140
71	0.792254	bin2	142
72	0.739382	bin2	144
73	0.735677	bin2	146
74	0.78028	bin2	148
75	0.780091	bin2	150
76	0.757323	bin2	152
77	0.856917	bin2	154
78	0.75959	bin2	156
79	0.766574	bin2	158
80	0.687623	bin2	160
81	0.889432	bin2	162
82	0.811679	bin2	164
83	0.66631	bin2	166
84	0.777079	bin2	168
85	0.649062	bin2	170
86	0.633338	bin2	172
87	0.865442	bin2	174
88	0.866904	bin2	176
89	0.674477	bin2	178
90	0.656235	bin2	180
91	0.76031	bin2	182
92	0.875104	bin2	184
93	0.683234	bin2	186
94	0.762465	bin2	188
95	0.605663	bin2	190
96	0.677449	bin2	192
97	0.609697	bin2	194
98	0.495853	bin2	196
99	0.672257	bin2	198
100	0.710463	bin2	200
101	0.603671	bin2	210
2	0.999423	bin4	8
3	0.984787	bin4	12
4	0.952443	bin4	16
5	0.928662	bin4	20
6	0.913946	bin4	24
7	0.894886	bin4	28
8	0.897573	bin4	32
9	0.883138	bin4	36
10	0.877091	bin4	40
11	0.872243	bin4	44
12	0.880761	bin4	48
13	0.865192	bin4	52
14	0.843889	bin4	56
15	0.850475	bin4	60
16	0.845946	bin4	64
17	0.854573	bin4	68
18	0.834067	bin4	72
19	0.836673	bin4	76
20	0.808003	bin4	80
21	0.797368	bin4	84
22	0.856937	bin4	88
23	0.782485	bin4	92
24	0.848963	bin4	96
25	0.833844	bin4	100
26	0.78289	bin4	104
27	0.787315	bin4	108
28	0.806401	bin4	112
29	0.781497	bin4	116
30	0.832141	bin4	120
31	0.77928	bin4	124
32	0.751613	bin4	128
33	0.752899	bin4	132
34	0.751457	bin4	136
35	0.778192	bin4	140
36	0.76378	bin4	144
37	0.748838	bin4	148
38	0.761239	bin4	152
39	0.801004	bin4	156
40	0.725618	bin4	160
41	0.836602	bin4	164
42	0.71463	bin4	168
43	0.632033	bin4	172
44	0.858073	bin4	176
45	0.655343	bin4	180
46	0.794504	bin4	184
47	0.705349	bin4	188
48	0.632434	bin4	192
49	0.550537	bin4	196
50	0.678984	bin4	200
51	0.603503	bin4	210
2	0.992208	bin6	12
3	0.947994	bin6	18
4	0.918488	bin6	24
5	0.896665	bin6	30
6	0.886946	bin6	36
7	0.877326	bin6	42
8	0.875206	bin6	48
9	0.862997	bin6	54
10	0.840743	bin6	60
11	0.853102	bin6	66
12	0.834925	bin6	72
13	0.818169	bin6	78
14	0.809927	bin6	84
15	0.837001	bin6	90
16	0.821389	bin6	96
17	0.81966	bin6	102
18	0.781978	bin6	108
19	0.812842	bin6	114
20	0.795192	bin6	120
21	0.778454	bin6	126
22	0.740483	bin6	132
23	0.782983	bin6	138
24	0.73705	bin6	144
25	0.75541	bin6	150
26	0.77719	bin6	156
27	0.765444	bin6	162
28	0.745524	bin6	168
29	0.701194	bin6	174
30	0.742701	bin6	180
31	0.737143	bin6	186
32	0.670187	bin6	192
33	0.568283	bin6	198
34	0.604871	bin6	210
1	0.99941	bin8	8
2	0.977749	bin8	16
3	0.922824	bin8	24
4	0.895886	bin8	32
5	0.880162	bin8	40
6	0.875744	bin8	48
7	0.854592	bin8	56
8	0.848019	bin8	64
9	0.844271	bin8	72
10	0.821909	bin8	80
11	0.8249	bin8	88
12	0.813452	bin8	96
13	0.809817	bin8	104
14	0.795471	bin8	112
15	0.802789	bin8	120
16	0.76192	bin8	128
17	0.749638	bin8	136
18	0.767706	bin8	144
19	0.751666	bin8	152
20	0.755729	bin8	160
21	0.775901	bin8	168
22	0.748005	bin8	176
23	0.714519	bin8	184
24	0.668221	bin8	192
25	0.598319	bin8	200
26	0.603664	bin8	210

### Sheet: ColumnDescriptions
Column name	Description
bin.id	id for the bin(average read interval)
prop.uniq.SNPs.mean	Mean proportion of unique SNPs
binSize	Bin size
avgReads	Average read of the SNPs in the bin (Upper bound )
