## Supplemental file 3 for "ERASE: Extended Randomization for assessment of annotation enrichment in ASE datasets"

### Sheet: Type1Err_sim
sim no.	pnorm.pval
1	0.935733
2	0.0162233
3	0.590148
4	0.975678
5	0.64472
6	0.0221153
7	0.172396
8	0.643231
9	0.800353
10	0.804815
11	0.41432
12	0.517852
13	0.0679521
14	0.920885
15	0.722302
16	0.115345
17	0.88766
18	0.0351512
19	0.894839
20	0.696692
21	0.924714
22	0.426686
23	0.813433
24	0.634986
25	0.664941
26	0.213194
27	0.404123
28	0.467455
29	0.333193
30	0.628004
31	0.805092
32	0.281814
33	0.699238
34	0.111977
35	0.192343
36	0.664521
37	0.574501
38	0.509825
39	0.461593
40	0.232256
41	0.57263
42	0.0976703
43	0.177882
44	0.739007
45	0.163518
46	0.343488
47	0.648569
48	0.300403
49	0.682909
50	0.154303
51	0.031468
52	0.148381
53	0.411403
54	0.939545
55	0.783249
56	0.987917
57	0.82311
58	0.837769
59	0.871222
60	0.639747
61	0.304831
62	0.633024
63	0.99449
64	0.269545
65	0.552061
66	0.593622
67	0.313448
68	0.521785
69	0.27359
70	0.882483
71	0.796274
72	0.204402
73	0.0369542
74	0.221025
75	0.370289
76	0.501762
77	0.8398
78	0.36058
79	0.172093
80	0.0215547
81	0.313469
82	0.270004
83	0.744842
84	0.520143
85	0.834713
86	0.368194
87	0.930944
88	0.198009
89	0.868179
90	0.334388
91	0.919645
92	0.0295745
93	0.245941
94	0.262208
95	0.701385
96	0.408759
97	0.339457
98	0.346742
99	0.143491
100	0.784885
101	0.0448789
102	0.0169577
103	0.524017
104	0.0124123
105	0.819187
106	0.718116
107	0.883581
108	0.990322
109	0.688631
110	0.604362
111	0.756418
112	0.352007
113	0.0270576
114	0.128767
115	0.727184
116	0.783046
117	0.852535
118	0.163191
119	0.0109778
120	0.720539
121	0.469677
122	0.640413
123	0.601509
124	0.785801
125	0.606393
126	0.438294
127	0.212569
128	0.623988
129	0.982469
130	0.494595
131	0.214032
132	0.498345
133	0.805724
134	0.155249
135	0.34781
136	0.58111
137	0.517776
138	0.507969
139	0.0181721
140	0.120344
141	0.729789
142	0.0887313
143	0.345563
144	0.870999
145	0.549242
146	0.980829
147	0.988205
148	0.0785093
149	0.580392
150	0.863811
151	0.961851
152	0.82571
153	0.789362
154	0.489062
155	0.142564
156	0.880711
157	0.611732
158	0.336159
159	0.13095
160	0.745818
161	0.941298
162	0.049188
163	0.368928
164	0.860507
165	0.380174
166	0.809268
167	0.0866245
168	0.0695266
169	0.897721
170	0.913966
171	0.18928
172	0.569079
173	0.854458
174	0.979132
175	0.231361
176	0.520453
177	0.867309
178	0.733956
179	0.245361
180	0.264637
181	0.214661
182	0.124412
183	0.209471
184	0.883753
185	0.124874
186	0.362027
187	0.60363
188	0.27556
189	0.976214
190	0.980596
191	0.143863
192	0.0331695
193	0.00182972
194	0.780348
195	0.140245
196	0.77489
197	0.3426
198	0.350075
199	0.0984503
200	0.729999
201	0.762618
202	0.259446
203	0.11562
204	0.631205
205	0.445096
206	0.332589
207	0.239664
208	0.725238
209	0.660027
210	0.887785
211	0.795756
212	0.971422
213	0.275623
214	0.963713
215	0.598964
216	0.180935
217	0.718567
218	0.79777
219	0.579842
220	0.319741
221	0.149311
222	0.380978
223	0.767315
224	0.348529
225	0.397145
226	0.331647
227	0.640826
228	0.491552
229	0.997638
230	0.112795
231	0.731248
232	0.00150438
233	0.831244
234	0.709391
235	0.404723
236	0.912997
237	0.858229
238	0.600683
239	0.148345
240	0.840972
241	0.966091
242	0.897211
243	0.88906
244	0.871025
245	0.137176
246	0.914267
247	0.528782
248	0.906125
249	0.635793
250	0.699581
251	0.52128
252	0.394673
253	0.840828
254	0.948926
255	0.577552
256	0.0500013
257	0.341061
258	0.718166
259	0.745584
260	0.717781
261	0.3748
262	0.989916
263	0.816479
264	0.885434
265	0.318191
266	0.158226
267	0.567082
268	0.0839801
269	0.158223
270	0.925325
271	0.790678
272	0.299401
273	0.402581
274	0.939705
275	0.517559
276	0.52023
277	0.534001
278	0.412324
279	0.255656
280	0.415403
281	0.670748
282	0.563104
283	0.424661
284	0.905509
285	0.349717
286	0.611584
287	0.846687
288	0.515801
289	0.58958
290	0.945894
291	0.857477
292	0.58862
293	0.856768
294	0.904408
295	0.146987
296	0.525424
297	0.854622
298	0.0706533
299	0.271326
300	0.181631
301	0.635761
302	0.504421
303	0.599781
304	0.307947
305	0.102492
306	0.394189
307	0.807901
308	0.830435
309	0.759709
310	0.903121
311	0.931109
312	0.622786
313	0.41974
314	0.146706
315	0.565357
316	0.57721
317	0.147518
318	0.689942
319	0.363716
320	0.509336
321	0.241645
322	0.882389
323	0.565055
324	0.211978
325	0.520746
326	0.937432
327	0.266513
328	0.342938
329	0.521917
330	0.822728
331	0.702321
332	0.0836512
333	0.0489336
334	0.972747
335	0.798167
336	0.848055
337	0.950379
338	0.411311
339	0.388458
340	0.630821
341	0.77435
342	0.517498
343	0.445433
344	0.705641
345	0.767845
346	0.139769
347	0.374291
348	0.68163
349	0.915639
350	0.473763
351	0.724235
352	0.675353
353	0.385655
354	0.708654
355	0.917525
356	0.660375
357	0.519197
358	0.235235
359	0.0599483
360	0.652728
361	0.262396
362	0.744259
363	0.812766
364	0.369485
365	0.713895
366	0.0343896
367	0.975054
368	0.291768
369	0.468914
370	0.275051
371	0.217481
372	0.346443
373	0.917714
374	0.662123
375	0.287542
376	0.0454249
377	0.143888
378	0.925265
379	0.36142
380	0.180249
381	0.23645
382	0.702224
383	0.234964
384	0.869513
385	0.246472
386	0.7594
387	0.370919
388	0.801171
389	0.0594562
390	0.678374
391	0.529979
392	0.995188
393	0.689197
394	0.651417
395	0.102084
396	0.132125
397	0.601495
398	0.594718
399	0.290706
400	0.751761
401	0.589289
402	0.445715
403	0.492564
404	0.605002
405	0.347193
406	0.0571663
407	0.0226427
408	0.372751
409	0.542217
410	0.340971
411	0.794169
412	0.482652
413	0.895547
414	0.852985
415	0.907871
416	0.838294
417	0.0472617
418	0.927203
419	0.599891
420	0.0518056
421	0.598813
422	0.614508
423	0.227848
424	0.169411
425	0.980593
426	0.281477
427	0.948237
428	0.114552
429	0.499941
430	0.0893678
431	0.164414
432	0.287384
433	0.220955
434	0.12571
435	0.245456
436	0.173829
437	0.904341
438	0.00688499
439	0.499144
440	0.341257
441	0.712286
442	0.502624
443	0.4435
444	0.66331
445	0.232388
446	0.371695
447	0.347931
448	0.257547
449	0.2694
450	0.73705
451	0.190091
452	0.84711
453	0.575393
454	0.0387746
455	0.0662629
456	0.677081
457	0.564055
458	0.785887
459	0.407988
460	0.758417
461	0.279458
462	0.312624
463	0.147244
464	0.162326
465	0.787647
466	0.403011
467	0.0296696
468	0.563037
469	0.851835
470	0.649061
471	0.860802
472	0.606797
473	0.573868
474	0.546127
475	0.603065
476	0.478161
477	0.0724029
478	0.743339
479	0.359584
480	0.546616
481	0.059741
482	0.245368
483	0.859949
484	0.655239
485	0.795387
486	0.770247
487	0.24563
488	0.944231
489	0.707757
490	0.925231
491	0.703643
492	0.918626
493	0.867713
494	0.285054
495	0.12229
496	0.178008
497	0.639455
498	0.517885
499	0.474204
500	0.040908
501	0.87454
502	0.831441
503	0.346076
504	0.805129
505	0.148288
506	0.958911
507	0.725107
508	0.0991676
509	0.777879
510	0.700124
511	0.256883
512	0.21344
513	0.471937
514	0.465058
515	0.420911
516	0.437929
517	0.179873
518	0.324961
519	0.190243
520	0.0448963
521	0.540262
522	0.63763
523	0.760979
524	0.862748
525	0.832943
526	0.249985
527	0.43234
528	0.809337
529	0.160716
530	0.755554
531	0.719067
532	0.649171
533	0.332157
534	0.763007
535	0.517005
536	0.179915
537	0.858866
538	0.751896
539	0.0964163
540	0.117798
541	0.941387
542	0.37153
543	0.606104
544	0.556977
545	0.404709
546	0.278641
547	0.114055
548	0.745208
549	0.966969
550	0.559794
551	0.772136
552	0.046412
553	0.703835
554	0.112971
555	0.138118
556	0.403583
557	0.736498
558	0.975139
559	0.391461
560	0.961284
561	0.735736
562	0.344212
563	0.00383208
564	0.0972629
565	0.177642
566	0.821763
567	0.64628
568	0.870958
569	0.277785
570	0.687212
571	0.700248
572	0.779863
573	0.637187
574	0.724012
575	0.330386
576	0.661422
577	0.339294
578	0.458799
579	0.291993
580	0.686672
581	0.186695
582	0.272142
583	0.901033
584	0.663573
585	0.886856
586	0.784308
587	0.473781
588	0.606286
589	0.301198
590	0.477328
591	0.667614
592	0.988923
593	0.162722
594	0.237338
595	0.900216
596	0.442248
597	0.398501
598	0.86397
599	0.699791
600	0.665198
601	0.229836
602	0.423075
603	0.648503
604	0.758237
605	0.353833
606	0.225528
607	0.401862
608	0.319587
609	0.89019
610	0.833639
611	0.000607612
612	0.656669
613	0.386752
614	0.610336
615	0.288212
616	0.169616
617	0.55375
618	0.388357
619	0.93621
620	0.635256
621	0.338794
622	0.558068
623	0.803223
624	0.890227
625	0.952109
626	0.994865
627	0.840744
628	0.740407
629	0.949298
630	0.662007
631	0.74717
632	0.667816
633	0.858115
634	0.98586
635	0.452336
636	0.474763
637	0.453569
638	0.878984
639	0.189764
640	0.263552
641	0.427231
642	0.877919
643	0.263022
644	0.425068
645	0.320229
646	0.352727
647	0.120951
648	0.642303
649	0.756764
650	0.158989
651	0.236065
652	0.895168
653	0.711264
654	0.524031
655	0.539637
656	0.224797
657	0.970687
658	0.288773
659	0.2776
660	0.589988
661	0.108447
662	0.759869
663	0.164799
664	0.174266
665	0.0364539
666	0.769142
667	0.207805
668	0.369125
669	0.0247938
670	0.689205
671	0.930272
672	0.0962342
673	0.974847
674	0.282271
675	0.952056
676	0.221919
677	0.347032
678	0.416731
679	0.657095
680	0.525925
681	0.646255
682	0.0799728
683	0.721532
684	0.151346
685	0.36209
686	0.360031
687	0.0550079
688	0.07695
689	0.173115
690	0.155058
691	0.103193
692	0.904498
693	0.135286
694	0.182143
695	0.097289
696	0.870147
697	0.931754
698	0.249381
699	0.610155
700	0.87202
701	0.388226
702	0.433293
703	0.601807
704	0.759628
705	0.831683
706	0.852345
707	0.337172
708	0.152575
709	0.790171
710	0.568752
711	0.170136
712	0.109032
713	0.411825
714	0.556961
715	0.137342
716	0.9711
717	0.533327
718	0.104489
719	0.77933
720	0.0143856
721	0.368749
722	0.584283
723	0.667932
724	0.647498
725	0.295386
726	0.718147
727	0.905558
728	0.658136
729	0.239502
730	0.799127
731	0.187574
732	0.815086
733	0.534108
734	0.507819
735	0.748495
736	0.148272
737	0.995791
738	0.954486
739	0.0765576
740	0.702976
741	0.862145
742	0.262221
743	0.414864
744	0.261654
745	0.0379354
746	0.00667784
747	0.231242
748	0.14382
749	0.467839
750	0.789824
751	0.174007
752	0.153833
753	0.145694
754	0.32411
755	0.286713
756	0.536187
757	0.906348
758	0.192056
759	0.0518109
760	0.866113
761	0.584056
762	0.367173
763	0.656725
764	0.0108445
765	0.701341
766	0.528644
767	0.661513
768	0.867065
769	0.520268
770	0.333907
771	0.844403
772	0.673597
773	0.422847
774	0.745444
775	0.398521
776	0.929165
777	0.782814
778	0.130042
779	0.647829
780	0.589948
781	0.900295
782	0.269343
783	0.953374
784	0.803482
785	0.748325
786	0.430783
787	0.488884
788	0.924615
789	0.666185
790	0.505054
791	0.456653
792	0.776246
793	0.397035
794	0.625505
795	0.71437
796	0.186504
797	0.874035
798	0.872353
799	0.819243
800	0.712612
801	0.207502
802	0.99194
803	0.884679
804	0.198804
805	0.139797
806	0.905521
807	0.536463
808	0.808259
809	0.624903
810	0.87963
811	0.82636
812	0.709689
813	0.627742
814	0.274277
815	0.457627
816	0.110691
817	0.926886
818	0.528718
819	0.795247
820	0.709349
821	0.840302
822	0.86128
823	0.0518594
824	0.500412
825	0.678191
826	0.251906
827	0.690205
828	0.122799
829	0.953689
830	0.792723
831	0.18192
832	0.684844
833	0.925934
834	0.685169
835	0.219519
836	0.39942
837	0.636153
838	0.19862
839	0.425292
840	0.49346
841	0.223392
842	0.588154
843	0.384009
844	0.510697
845	0.732508
846	0.511002
847	0.087757
848	0.59302
849	0.649161
850	0.455012
851	0.0347536
852	0.56623
853	0.955729
854	0.892353
855	0.644075
856	0.699413
857	0.909481
858	0.454711
859	0.691138
860	0.0226748
861	0.72815
862	0.249344
863	0.220813
864	0.807086
865	0.177594
866	0.327167
867	0.546842
868	0.48614
869	0.0610569
870	0.307912
871	0.673799
872	0.853182
873	0.60498
874	0.972835
875	0.190825
876	0.706106
877	0.237118
878	0.670021
879	0.143897
880	0.393861
881	0.937676
882	0.0325693
883	0.404978
884	0.597796
885	0.176501
886	0.565953
887	0.799168
888	0.169781
889	0.689243
890	0.312432
891	0.602622
892	0.112078
893	0.148387
894	0.886822
895	0.295702
896	0.765648
897	0.545701
898	0.631745
899	0.0924819
900	0.975392
901	0.695428
902	0.284134
903	0.37742
904	0.875074
905	0.879482
906	0.0572305
907	0.779441
908	0.540858
909	0.446406
910	0.0700679
911	0.231142
912	0.999293
913	0.0235732
914	0.316872
915	0.18668
916	0.0346188
917	0.713336
918	0.809544
919	0.311652
920	0.753582
921	0.516268
922	0.919421
923	0.571262
924	0.206266
925	0.144326
926	0.715785
927	0.89999
928	0.498756
929	0.621652
930	0.917112
931	0.929929
932	0.803257
933	0.0207678
934	0.372353
935	0.232991
936	0.82183
937	0.474061
938	0.254736
939	0.413727
940	0.201184
941	0.28125
942	0.598478
943	0.797242
944	0.548286
945	0.0747426
946	0.769004
947	0.433111
948	0.8695
949	0.958293
950	0.548662
951	0.0911943
952	0.575884
953	0.660016
954	0.756084
955	0.632992
956	0.573264
957	0.0770585
958	0.44689
959	0.414249
960	0.227402
961	0.641921
962	0.54979
963	0.508261
964	0.395158
965	0.508637
966	0.469522
967	0.0446007
968	0.879152
969	0.555349
970	0.462528
971	0.400208
972	0.295515
973	0.52779
974	0.343003
975	0.284075
976	0.0934125
977	0.349666
978	0.592451
979	0.923916
980	0.816554
981	0.536679
982	0.194628
983	0.934948
984	0.829204
985	0.338103
986	0.0981938
987	0.348442
988	0.807789
989	0.443608
990	0.270732
991	0.877945
992	0.509196
993	0.948262
994	0.259606
995	0.802214
996	0.620068
997	0.941204
998	0.369381
999	0.959407
1000	0.446684
