## Supplemental file 4 for "ERASE: Extended Randomization for assessment of annotation enrichment in ASE datasets"

### Sheet: ERASE_Varying_ASEnum
percentage.of.ASEs	sim no.	pnorm.pval
5	1	0.0003883
5	2	8.07096e-05
5	3	0.00193784
5	4	0.170699
5	5	0.0854952
5	6	3.67181e-07
5	7	0.119918
5	8	0.0127559
5	9	0.00797822
5	10	0.016434
5	11	0.089141
5	12	9.87985e-06
5	13	0.0952265
5	14	0.00231024
5	15	0.000161925
5	16	0.00982841
5	17	0.0198599
5	18	0.136206
5	19	0.00343194
5	20	7.22058e-10
10	1	2.31532e-08
10	2	1.87568e-10
10	3	0.00163843
10	4	0.029206
10	5	0.0057021
10	6	3.92121e-08
10	7	2.70849e-05
10	8	0.000125979
10	9	0.0044676
10	10	1.76891e-10
10	11	2.3076e-06
10	12	2.79175e-05
10	13	8.43044e-05
10	14	0.000375034
10	15	2.02775e-06
10	16	1.12433e-05
10	17	0.000427307
10	18	1.73458e-05
10	19	0.0258349
10	20	0.000775547
15	1	2.87735e-06
15	2	5.22922e-07
15	3	2.45654e-08
15	4	3.30152e-08
15	5	0.0030964
15	6	6.68438e-09
15	7	0.00130855
15	8	0.000315352
15	9	2.65858e-07
15	10	3.98016e-05
15	11	1.9216e-07
15	12	6.13223e-06
15	13	4.12028e-08
15	14	0.00012434
15	15	1.25371e-05
15	16	1.30356e-11
15	17	1.87058e-06
15	18	9.92474e-05
15	19	3.80718e-06
15	20	7.66306e-06
20	1	1.0869e-10
20	2	1.17029e-09
20	3	1.98063e-08
20	4	1.25495e-07
20	5	0.00287813
20	6	1.18846e-08
20	7	8.69553e-09
20	8	2.96462e-11
20	9	8.06598e-07
20	10	7.08768e-10
20	11	5.96778e-09
20	12	1.98122e-06
20	13	1.17433e-08
20	14	7.35307e-11
20	15	1.62743e-13
20	16	1.91715e-05
20	17	1.02438e-09
20	18	5.08548e-08
20	19	5.21244e-13
20	20	3.17878e-08
25	1	9.70347e-11
25	2	9.88991e-06
25	3	8.3638e-08
25	4	1.01774e-10
25	5	3.585e-12
25	6	2.32187e-13
25	7	2.1118e-15
25	8	1.75736e-06
25	9	1.61403e-11
25	10	5.74107e-08
25	11	3.53728e-09
25	12	5.31826e-10
25	13	9.5229e-11
25	14	4.0964e-11
25	15	2.1258e-14
25	16	1.84198e-16
25	17	6.42438e-05
25	18	1.70316e-09
25	19	3.98347e-11
25	20	3.68157e-18
30	1	2.40391e-10
30	2	4.61966e-13
30	3	8.97203e-19
30	4	7.22122e-14
30	5	2.60881e-09
30	6	2.94988e-11
30	7	3.6626e-10
30	8	6.30177e-13
30	9	4.53242e-07
30	10	8.31837e-08
30	11	4.02813e-12
30	12	1.18737e-11
30	13	3.03733e-08
30	14	5.87199e-10
30	15	5.04551e-11
30	16	8.15041e-14
30	17	6.6516e-08
30	18	2.97013e-11
30	19	1.0587e-08
30	20	4.61541e-14
40	1	4.22881e-09
40	2	7.62486e-12
40	3	2.23828e-16
40	4	5.36564e-17
40	5	5.48441e-10
40	6	1.41435e-15
40	7	1.10823e-12
40	8	2.76679e-09
40	9	3.19611e-21
40	10	2.5569e-16
40	11	3.32825e-20
40	12	4.94986e-20
40	13	3.66132e-10
40	14	1.1476e-09
40	15	2.76026e-18
40	16	2.38222e-18
40	17	3.47578e-14
40	18	3.94568e-11
40	19	1.66206e-17
40	20	2.94554e-14
50	1	9.90555e-14
50	2	5.52201e-22
50	3	3.56003e-17
50	4	6.25185e-21
50	5	4.84015e-21
50	6	6.34657e-16
50	7	2.07124e-20
50	8	2.13535e-27
50	9	1.61158e-12
50	10	3.21711e-13
50	11	4.33201e-20
50	12	3.1392e-19
50	13	5.8427e-19
50	14	2.58942e-19
50	15	6.99853e-18
50	16	1.22695e-13
50	17	9.76996e-17
50	18	1.40957e-21
50	19	2.62951e-16
50	20	2.75161e-23
60	1	4.40542e-21
60	2	3.3128e-21
60	3	2.04827e-19
60	4	1.91012e-21
60	5	9.06998e-18
60	6	7.8121e-26
60	7	5.39648e-23
60	8	8.92665e-29
60	9	9.21018e-22
60	10	1.56615e-24
60	11	4.89933e-26
60	12	3.31355e-21
60	13	7.96264e-16
60	14	3.78187e-25
60	15	6.85486e-28
60	16	3.25483e-27
60	17	2.14149e-25
60	18	7.2884e-26
60	19	3.01516e-19
60	20	1.43158e-28
70	1	1.14779e-26
70	2	1.29189e-28
70	3	1.70741e-22
70	4	2.762e-25
70	5	3.40525e-26
70	6	1.39238e-30
70	7	8.18678e-31
70	8	1.50236e-27
70	9	1.78037e-27
70	10	1.58526e-26
70	11	7.42235e-24
70	12	5.67463e-24
70	13	1.89487e-25
70	14	1.68158e-27
70	15	7.91953e-21
70	16	2.08972e-28
70	17	1.1045e-26
70	18	2.42468e-23
70	19	1.27267e-29
70	20	8.56231e-30
80	1	1.89687e-24
80	2	3.15649e-31
80	3	8.00389e-27
80	4	9.11548e-27
80	5	1.16733e-26
80	6	1.44779e-26
80	7	3.55347e-24
80	8	7.59646e-27
80	9	7.50415e-27
80	10	3.64324e-28
80	11	3.44559e-29
80	12	6.01948e-31
80	13	3.69189e-27
80	14	1.31701e-25
80	15	3.97366e-30
80	16	4.97111e-27
80	17	1.37023e-32
80	18	1.47762e-27
80	19	1.14559e-33
80	20	8.91034e-37
90	1	6.29173e-32
90	2	1.00405e-31
90	3	5.98156e-32
90	4	5.42829e-28
90	5	1.11191e-30
90	6	1.10945e-33
90	7	4.64794e-33
90	8	1.14223e-34
90	9	7.52342e-30
90	10	8.8474e-31
90	11	1.19639e-31
90	12	2.84003e-30
90	13	7.11204e-28
90	14	4.21839e-32
90	15	2.8365e-31
90	16	2.51428e-31
90	17	2.32558e-29
90	18	4.29725e-33
90	19	5.90277e-34
90	20	3.4871e-31
100	1	2.2563e-34
