## Supplemental file 5 for "ERASE: Extended Randomization for assessment of annotation enrichment in ASE datasets"

### Sheet: ColumnDescriptions
Column Name	Description
GWAS	GWAS name
Gene_Set	Size of the ASE annotation (in %) compared to the full-sized ASE annotation.
Simulation_Set	Simulation set number.
Prop._SNPs	Proportion of SNPs accounted for by annotation within the baseline set of x SNPs.
Prop._h2	Proportion of heritability accounted for by the annotation.
Prop._h2_std_error	Jackknife standard errors for the proportion of heritability. Block jacknife over SNPs with 200 equally sized blocks of adjacent SNPs.
Enrichment	Enrichment = (Proportion of heritability)/(Proportion of SNPs)
Enrichment_std_error	Standard error of enrichment.
Enrichment_p	P-value of total enrichment
Coefficient	Regression co-efficient i.e. contribution of annotation after controlling for all other categories in the model.
Coefficient_std_error	Standard error of coefficient. Estimated using the covariance matrix for coefficient estimates.
Coefficient_z-score	Z-score for significance of co-efficient.
Z_score_P	P-value for coefficient computed from z-score.
Z_score_logP	-LOG10(Z_score_P)

### Sheet: FileS5_LDSC_Varying_ASEnum
GWAS	Gene_Set	Simulation_Set	Prop._SNPs	Prop._h2	Prop._h2_std_error	Enrichment	Enrichment_std_error	Enrichment_p	Coefficient	Coefficient_std_error	Coefficient_z-score	Z_score_P	Z_score_logP
SCZ2018	5	1	0.000115414	0.00116978	0.00265369	10.1355	22.9928	0.69094	3.72352e-07	1.44622e-06	0.257466	0.39841	0.39967
SCZ2018	5	2	0.000113401	0.0134028	0.00415608	118.19	36.6495	0.00188851	7.20522e-06	2.35346e-06	3.06154	0.001101	2.95821
SCZ2018	5	3	0.000115582	0.00416795	0.00287398	36.0607	24.8654	0.159278	2.02969e-06	1.56848e-06	1.29405	0.097824	1.00955
SCZ2018	5	4	0.000115414	0.00296569	0.00300069	25.6961	25.9994	0.34403	1.35892e-06	1.65112e-06	0.823026	0.205247	0.687724
SCZ2018	5	5	0.000116085	0.0026547	0.00325497	22.8687	28.0396	0.437281	1.20856e-06	1.7763e-06	0.680384	0.248131	0.60532
SCZ2018	5	6	0.000115749	0.00953628	0.00352356	82.3873	30.4413	0.00814522	4.92625e-06	1.92916e-06	2.55357	0.00533126	2.27317
SCZ2018	5	7	0.000115917	0.000727291	0.00256257	6.27424	22.1069	0.811504	1.41898e-07	1.39809e-06	0.101494	0.459579	0.337639
SCZ2018	5	8	0.000116588	0.00564	0.00309911	48.3755	26.5818	0.0778428	2.79769e-06	1.69076e-06	1.65469	0.0489936	1.30986
SCZ2018	5	9	0.000113904	0.00182783	0.00285627	16.0471	25.0761	0.549539	7.58946e-07	1.58619e-06	0.47847	0.316158	0.500096
SCZ2018	5	10	0.000115582	0.00573608	0.00293106	49.628	25.3592	0.0536191	2.88151e-06	1.57971e-06	1.82407	0.0340704	1.46762
SCZ2018	5	11	0.000115078	0.00366357	0.00287641	31.8354	24.9952	0.216593	1.76013e-06	1.569e-06	1.12181	0.130971	0.882826
SCZ2018	5	12	0.000116756	0.00382578	0.00307904	32.7674	26.3716	0.230214	1.82882e-06	1.67613e-06	1.0911	0.137615	0.861333
SCZ2018	5	13	0.000116085	-0.000455891	0.00303079	-3.92723	26.1085	0.84951	-5.26081e-07	1.63762e-06	-0.321248	0.625989	0.203433
SCZ2018	5	14	0.000116085	0.00376654	0.00289772	32.4464	24.9621	0.205707	1.82155e-06	1.56265e-06	1.16568	0.121872	0.914095
SCZ2018	5	15	0.000116924	0.00775076	0.00297069	66.2891	25.4071	0.0116467	3.93333e-06	1.61608e-06	2.43387	0.00746925	2.12672
SCZ2018	5	16	0.000115749	0.00381539	0.00296537	32.9625	25.6189	0.211381	1.81415e-06	1.60607e-06	1.12956	0.129331	0.888298
SCZ2018	5	17	0.000114743	0.00774249	0.0029922	67.4769	26.0775	0.0119046	3.99105e-06	1.65786e-06	2.40736	0.00803426	2.09505
SCZ2018	5	18	0.000116253	0.00381128	0.00332604	32.7845	28.6104	0.268951	1.81676e-06	1.80773e-06	1.005	0.15745	0.802858
SCZ2018	5	19	0.000117427	0.00871093	0.00328085	74.1818	27.9395	0.00988825	4.43207e-06	1.76697e-06	2.50829	0.00606579	2.21711
SCZ2018	5	20	0.000115414	0.00645246	0.00325387	55.9072	28.1931	0.0526887	3.24552e-06	1.77757e-06	1.82581	0.0339391	1.4693
SCZ2018	15	1	0.000344899	0.0175678	0.00527517	50.9361	15.2948	0.0013524	2.9826e-06	9.75332e-07	3.05803	0.00111398	2.95312
SCZ2018	15	2	0.000348925	0.0167308	0.00615682	47.9495	17.6451	0.00936283	2.77569e-06	1.14427e-06	2.42572	0.00763902	2.11696
SCZ2018	15	3	0.000345403	0.0186232	0.0053516	53.9173	15.4938	0.00086169	3.17347e-06	9.96397e-07	3.18495	0.000723899	3.14032
SCZ2018	15	4	0.00034557	0.0160915	0.00623883	46.565	18.0537	0.0131291	2.69336e-06	1.16516e-06	2.31158	0.0104003	1.98295
SCZ2018	15	5	0.000345738	0.0194594	0.00598769	56.2836	17.3186	0.00198457	3.31816e-06	1.12166e-06	2.95827	0.00154687	2.81055
SCZ2018	15	6	0.000345403	0.0126917	0.00536441	36.7448	15.5309	0.0228222	2.06445e-06	9.98614e-07	2.06731	0.0193525	1.71326
SCZ2018	15	7	0.000343893	0.0127719	0.00633011	37.1392	18.4072	0.0520881	2.09416e-06	1.17914e-06	1.776	0.0378664	1.42175
SCZ2018	15	8	0.000345738	0.018761	0.00876422	54.2637	25.3493	0.0382772	3.19301e-06	1.63057e-06	1.95822	0.025102	1.60029
SCZ2018	15	9	0.000346074	0.0194733	0.0058723	56.2693	16.9683	0.00123596	3.31735e-06	1.08043e-06	3.07041	0.00106883	2.97109
SCZ2018	15	10	0.000347751	0.0161994	0.00523029	46.5832	15.0403	0.00247999	2.68899e-06	9.49968e-07	2.83061	0.00232295	2.63396
SCZ2018	15	11	0.000348925	0.0133485	0.00538261	38.2559	15.4262	0.0169257	2.16894e-06	9.87299e-07	2.19684	0.0140158	1.85338
SCZ2018	15	12	0.000344564	0.0141147	0.0053248	40.964	15.4537	0.0102668	2.33316e-06	9.82606e-07	2.37446	0.00878731	2.05614
SCZ2018	15	13	0.000350771	0.023776	0.00554097	67.7821	15.7965	3.82358e-05	4.05801e-06	1.01023e-06	4.01691	2.94834e-05	4.53042
SCZ2018	15	14	0.000345906	0.00793882	0.00467563	22.9508	13.5171	0.102955	1.19209e-06	8.55293e-07	1.39378	0.081692	1.08782
SCZ2018	15	15	0.000346409	0.0163552	0.00601458	47.2134	17.3626	0.00876373	2.7379e-06	1.11009e-06	2.46639	0.00682416	2.16595
SCZ2018	15	16	0.000345738	0.015117	0.00693458	43.7238	20.0573	0.0362494	2.52354e-06	1.29665e-06	1.94621	0.025815	1.58813
SCZ2018	15	17	0.000343222	0.00738887	0.00521911	21.528	15.2062	0.178589	1.09228e-06	9.66255e-07	1.13042	0.129149	0.888908
SCZ2018	15	18	0.000342719	0.0124048	0.00608058	36.1953	17.7422	0.048191	2.02568e-06	1.12952e-06	1.7934	0.0364544	1.43825
SCZ2018	15	19	0.000344899	0.012498	0.00528326	36.2366	15.3183	0.0243487	2.04736e-06	9.89227e-07	2.06966	0.0192421	1.71575
SCZ2018	15	20	0.000347416	0.0156015	0.00660641	44.9073	19.0159	0.0223186	2.611e-06	1.21853e-06	2.14275	0.0160665	1.79408
SCZ2018	30	1	0.000694328	0.0252053	0.0080058	36.3017	11.5303	0.00277154	2.06954e-06	7.52232e-07	2.75119	0.00296893	2.5274
SCZ2018	30	2	0.000694496	0.0313475	0.00848609	45.1371	12.2191	0.000417351	2.62657e-06	7.92044e-07	3.31619	0.000456266	3.34078
SCZ2018	30	3	0.000690973	0.0350849	0.0108156	50.7761	15.6528	0.00204068	2.9949e-06	1.02561e-06	2.92013	0.00174943	2.7571
SCZ2018	30	4	0.000697683	0.0244918	0.00814905	35.1045	11.6802	0.00431842	1.98948e-06	7.66405e-07	2.59586	0.00471776	2.32626
SCZ2018	30	5	0.000692147	0.0251167	0.00851744	36.2881	12.3058	0.00454729	2.06395e-06	7.9518e-07	2.59557	0.00472167	2.3259
SCZ2018	30	6	0.000690973	0.0284458	0.00873162	41.1678	12.6367	0.00207883	2.37507e-06	8.32187e-07	2.85402	0.00215852	2.66584
SCZ2018	30	7	0.000688457	0.0238467	0.00795377	34.6379	11.553	0.00426138	1.96091e-06	7.50859e-07	2.61155	0.00450663	2.34615
SCZ2018	30	8	0.000690134	0.0327629	0.00885069	47.4733	12.8246	0.00039095	2.78252e-06	8.35727e-07	3.32946	0.000435074	3.36144
SCZ2018	30	9	0.000697515	0.0291254	0.0090375	41.756	12.9567	0.00236982	2.40297e-06	8.57923e-07	2.80092	0.00254785	2.59383
SCZ2018	30	10	0.000694496	0.0297548	0.00974565	42.8437	14.0327	0.0033336	2.49064e-06	9.10616e-07	2.73512	0.0031179	2.50614
SCZ2018	30	11	0.000686779	0.0211815	0.00639231	30.8418	9.30767	0.00179026	1.72121e-06	6.11091e-07	2.81662	0.00242663	2.615
SCZ2018	30	12	0.000690134	0.0173566	0.00733407	25.1496	10.627	0.0248242	1.35378e-06	6.8884e-07	1.96531	0.0246891	1.60749
SCZ2018	30	13	0.000691476	0.0236205	0.00799831	34.1595	11.567	0.00486239	1.92722e-06	7.50172e-07	2.56903	0.00509915	2.2925
SCZ2018	30	14	0.000692315	0.0368355	0.00989722	53.2063	14.2958	0.000376929	3.1502e-06	9.34892e-07	3.36958	0.000376409	3.42434
SCZ2018	30	15	0.000696173	0.027398	0.00787965	39.3551	11.3185	0.00102191	2.26657e-06	7.4675e-07	3.03524	0.00120172	2.9202
SCZ2018	30	16	0.000691812	0.0293806	0.00816469	42.4691	11.8019	0.000494438	2.46343e-06	7.55399e-07	3.26109	0.000554917	3.25577
SCZ2018	30	17	0.000694831	0.0218202	0.00594779	31.4036	8.56004	0.000464362	1.7439e-06	5.51363e-07	3.16288	0.00078108	3.1073
SCZ2018	30	18	0.000692483	0.017867	0.00628795	25.8013	9.0803	0.00686772	1.3944e-06	5.9002e-07	2.36332	0.00905612	2.04306
SCZ2018	30	19	0.000693657	0.0216595	0.0087868	31.2251	12.6674	0.0192254	1.73644e-06	8.26367e-07	2.1013	0.0178074	1.7494
SCZ2018	30	20	0.000689128	0.0283251	0.00798785	41.1029	11.5912	0.000761393	2.36844e-06	7.61742e-07	3.10924	0.000937857	3.02786
SCZ2018	60	1	0.00138295	0.0444956	0.0111539	32.1743	8.06526	0.000202381	1.83424e-06	5.42428e-07	3.38154	0.0003604	3.44322
SCZ2018	60	2	0.00138799	0.0453862	0.0120209	32.6993	8.66067	0.000367946	1.86954e-06	5.78106e-07	3.2339	0.000610557	3.21427
SCZ2018	60	3	0.00137725	0.0453482	0.0125533	32.9266	9.11479	0.000682827	1.87991e-06	6.12087e-07	3.07131	0.00106561	2.9724
SCZ2018	60	4	0.00138664	0.0420148	0.0115486	30.2997	8.32842	0.000618413	1.71042e-06	5.53634e-07	3.08945	0.00100265	2.99885
SCZ2018	60	5	0.00138262	0.0376798	0.0125672	27.2525	9.08943	0.00492598	1.51299e-06	6.06536e-07	2.49447	0.00630725	2.20016
SCZ2018	60	6	0.00138715	0.0494945	0.0108053	35.6808	7.78962	1.9112e-05	2.06564e-06	5.23122e-07	3.94869	3.92903e-05	4.40571
SCZ2018	60	7	0.00138346	0.0468295	0.0121996	33.8497	8.81818	0.000263551	1.94457e-06	5.81004e-07	3.34691	0.000408584	3.38872
SCZ2018	60	8	0.00138614	0.0568516	0.0130401	41.0143	9.40752	4.8656e-05	2.42244e-06	6.38035e-07	3.79672	7.33115e-05	4.13483
SCZ2018	60	9	0.00138614	0.0465922	0.0118467	33.6129	8.54652	0.000231	1.92853e-06	5.73749e-07	3.36127	0.000387922	3.41126
SCZ2018	60	10	0.00138446	0.0475846	0.0123459	34.3704	8.9175	0.000337419	1.97359e-06	6.04375e-07	3.26551	0.000546332	3.26254
SCZ2018	60	11	0.00137977	0.0477081	0.0111995	34.5769	8.11695	6.22704e-05	1.98958e-06	5.40518e-07	3.68087	0.00011622	3.93472
SCZ2018	60	12	0.00138547	0.0409989	0.0113198	29.5921	8.17035	0.000718175	1.66705e-06	5.50023e-07	3.03087	0.00121925	2.91391
SCZ2018	60	13	0.00138429	0.0419505	0.011053	30.3046	7.98455	0.000343524	1.7093e-06	5.30815e-07	3.22014	0.000640638	3.19339
SCZ2018	60	14	0.00138497	0.0490164	0.0127642	35.3918	9.21627	0.000324168	2.04799e-06	6.22653e-07	3.28914	0.000502473	3.29889
SCZ2018	60	15	0.00138362	0.041964	0.0115651	30.3291	8.35857	0.000618813	1.71326e-06	5.58171e-07	3.06942	0.00107237	2.96966
SCZ2018	60	16	0.00138195	0.0469235	0.0130002	33.9546	9.40719	0.000665999	1.94756e-06	6.28281e-07	3.09983	0.000968166	3.01405
SCZ2018	60	17	0.00138228	0.0473794	0.0107649	34.2762	7.78778	3.68335e-05	1.9726e-06	5.21385e-07	3.78338	7.7356e-05	4.11151
SCZ2018	60	18	0.00138413	0.054061	0.0135509	39.0578	9.79019	0.000176408	2.28184e-06	6.53975e-07	3.48919	0.00024224	3.61575
SCZ2018	60	19	0.00138178	0.0389724	0.011143	28.2045	8.06426	0.000892775	1.5726e-06	5.30764e-07	2.9629	0.00152379	2.81708
SCZ2018	60	20	0.00138262	0.050236	0.0116442	36.334	8.42183	5.17889e-05	2.10686e-06	5.64918e-07	3.7295	9.59305e-05	4.01804
SCZ2018	80	1	0.00184444	0.0558563	0.0134702	30.2836	7.30312	0.000112138	1.73276e-06	4.99208e-07	3.47102	0.000259238	3.5863
SCZ2018	80	2	0.00184947	0.058594	0.014942	31.6815	8.07906	0.000243926	1.82461e-06	5.47754e-07	3.33107	0.000432561	3.36395
SCZ2018	80	3	0.0018488	0.0571549	0.0147678	30.9146	7.98775	0.000297596	1.7727e-06	5.40782e-07	3.27803	0.000522679	3.28177
SCZ2018	80	4	0.00184478	0.0467506	0.0131296	25.3422	7.11717	0.00081363	1.40444e-06	4.78914e-07	2.93255	0.00168098	2.77444
SCZ2018	80	5	0.00184478	0.0504302	0.0141001	27.3368	7.64326	0.000793397	1.53824e-06	5.14278e-07	2.99106	0.00139003	2.85698
SCZ2018	80	6	0.00184629	0.0487944	0.0135486	26.4284	7.33829	0.000780832	1.47531e-06	4.97052e-07	2.96813	0.0014981	2.82446
SCZ2018	80	7	0.00184259	0.0514292	0.0135565	27.9113	7.3573	0.000402755	1.57642e-06	5.01014e-07	3.14645	0.000826332	3.08285
SCZ2018	80	8	0.00184528	0.0516379	0.0133017	27.9838	7.20849	0.000306513	1.57867e-06	4.91072e-07	3.21475	0.000652795	3.18522
SCZ2018	80	9	0.00184662	0.056372	0.0138222	30.5271	7.48511	0.000143245	1.74659e-06	5.09996e-07	3.42472	0.000307719	3.51185
SCZ2018	80	10	0.00184662	0.0491659	0.0131467	26.6248	7.11935	0.000476794	1.48914e-06	4.82138e-07	3.08862	0.00100543	2.99765
SCZ2018	80	11	0.00184662	0.0570456	0.0139259	30.8919	7.54127	0.000129908	1.77429e-06	5.14226e-07	3.45041	0.000279867	3.55305
SCZ2018	80	12	0.00184394	0.0563672	0.0129748	30.5689	7.03646	4.53262e-05	1.75091e-06	4.75677e-07	3.68087	0.000116218	3.93473
SCZ2018	80	13	0.00184478	0.053343	0.0136299	28.9157	7.38835	0.000265494	1.64496e-06	5.02542e-07	3.27327	0.000531547	3.27446
SCZ2018	80	14	0.00184545	0.0476293	0.0129079	25.8091	6.99447	0.000568809	1.43264e-06	4.74443e-07	3.01962	0.00126547	2.89775
SCZ2018	80	15	0.00184125	0.0543712	0.0124064	29.5294	6.73802	4.2597e-05	1.6845e-06	4.56955e-07	3.68637	0.000113738	3.94409
SCZ2018	80	16	0.00184561	0.0524236	0.0134317	28.4044	7.27762	0.000285626	1.61095e-06	4.97094e-07	3.24073	0.000596116	3.22467
SCZ2018	80	17	0.00184679	0.0575437	0.0138812	31.1588	7.51641	0.000117853	1.78959e-06	5.14734e-07	3.47672	0.000253792	3.59552
SCZ2018	80	18	0.00184679	0.0499203	0.0128424	27.0309	6.9539	0.000269773	1.51544e-06	4.69195e-07	3.22987	0.000619241	3.20814
SCZ2018	80	19	0.0018441	0.0618113	0.0150017	33.5184	8.13497	0.000126478	1.94815e-06	5.58452e-07	3.48848	0.000242887	3.6146
SCZ2018	80	20	0.00184176	0.0581112	0.0142401	31.5521	7.73179	0.000129774	1.81629e-06	5.23139e-07	3.47191	0.000258383	3.58774
SCZ2018	100	ALL	0.00235609	0.0612023	0.015041	25.9763	6.38388	0.000158061	1.46949e-06	4.39955e-07	3.34009	0.00041875	3.37805
