## Supplemental file 6 for "ERASE: Extended Randomization for assessment of annotation enrichment in ASE datasets"

### Sheet: ERASE_MAE_PvalsAllAlpha
alpha	pval	snp.annotation.datasets
0.1	2.40921e-06	ACROSS_TISS_PD2018Meta5Ex23andMe_SPIDEX
0.2	2.50861e-07	ACROSS_TISS_PD2018Meta5Ex23andMe_SPIDEX
0.3	2.32424e-08	ACROSS_TISS_PD2018Meta5Ex23andMe_SPIDEX
0.4	1.7988e-09	ACROSS_TISS_PD2018Meta5Ex23andMe_SPIDEX
0.5	1.10884e-09	ACROSS_TISS_PD2018Meta5Ex23andMe_SPIDEX
0.6	1.27618e-09	ACROSS_TISS_PD2018Meta5Ex23andMe_SPIDEX
0.7	7.44506e-09	ACROSS_TISS_PD2018Meta5Ex23andMe_SPIDEX
0.8	8.19352e-08	ACROSS_TISS_PD2018Meta5Ex23andMe_SPIDEX
0.9	8.79107e-07	ACROSS_TISS_PD2018Meta5Ex23andMe_SPIDEX
0	2.30948e-05	ACROSS_TISS_PD2018Meta5Ex23andMe_SPIDEX
1	5.62302e-06	ACROSS_TISS_PD2018Meta5Ex23andMe_SPIDEX
0.1	2.25195e-09	ACROSS_TISS_SCZ2018_SPIDEX
0.2	1.55636e-12	ACROSS_TISS_SCZ2018_SPIDEX
0.3	1.15009e-16	ACROSS_TISS_SCZ2018_SPIDEX
0.4	4.56324e-21	ACROSS_TISS_SCZ2018_SPIDEX
0.5	2.13875e-25	ACROSS_TISS_SCZ2018_SPIDEX
0.6	2.97216e-27	ACROSS_TISS_SCZ2018_SPIDEX
0.7	1.80248e-27	ACROSS_TISS_SCZ2018_SPIDEX
0.8	1.65552e-26	ACROSS_TISS_SCZ2018_SPIDEX
0.9	1.87185e-24	ACROSS_TISS_SCZ2018_SPIDEX
0	5.76002e-07	ACROSS_TISS_SCZ2018_SPIDEX
1	2.46633e-22	ACROSS_TISS_SCZ2018_SPIDEX
